# Cellular remodeling during photosymbiosis establishment revealed by single-cell dual proteomics

**DOI:** 10.64898/2026.04.21.719821

**Authors:** Chia-Ling Yang, Md Mostafa Kamal, Leandro Ravael, Chi-Yen Wei, Yan-Jun Chen, Sofia Magno, Chin-Wen Chen, Pei-Yi Lin, Chuan-Chih Hsu, Jun-Yi Leu, Chuan Ku

## Abstract

Endosymbiosis of phytoplankton in heterotrophic hosts is ecologically important and has led to key evolutionary innovations. However, the dynamic molecular processes underlying endosymbiosis establishment remain poorly understood. Here, using large-particle sorting and liquid chromatography-tandem mass spectrometry, we unravel heterogeneous changes in proteomes of the cosmopolitan ciliate *Paramecium* and algal endosymbiont *Chlorella* from engulfment to stable endosymbiosis. The initial digestion sees a sharp decline of intracellular *Chlorella* cells, along with host cellular reorganization involving a reduction of the cortex-localized defensive organelles, trichocysts, and proteins for intracellular transport and recycling. The remaining *Chlorella* cells enter a bottleneck stage characterized by energy production and cell cycle commitment before active proliferation. Comparison of *Paramecium* with successful and failed endosymbiosis further identifies a solute carrier transporter that potentially mediates metabolic homeostasis of the endosymbiotic system. Our study reveals inter-organismal coordination during the transition from predator-prey to host-endosymbiont relationships. The approach of time-course single-cell dual proteomics can be useful for investigating diverse interactions between microbial eukaryotes.
