## Supplementary material for "Cellular remodeling during photosymbiosis establishment revealed by single-cell dual proteomics": Table S1

### Sheet: TableS1_Single_cell_overview
Table S1. List of isolated single Paramecium cells
		Mass spectrometry					Flow cytometry
Cell_ID	Timepoint	Precursors	ModifiedSequences	Peptides	ProteinGroups	Proteins	Time of flight (TOF)	Extinction	Forward scatter	Green (512/25 nm)	Yellow (543/22 nm)	Red (615/24 nm)	Far Red (680/42 nm)	PH Extinction	PW Extinction	PH Fsc	PW Fsc	PH Green	PW Green	PH Yellow	PW Yellow	PH Red	PW Red	PH Far Red	PW Far Red
1	3HPI	9327	8816	8483	1549	2204	661	329	147	22.3	22.6	23.6	64.1	20995	668	14099	668	1100	668	1120	668	1165	668	7877	568
2	3HPI	10444	9848	9252	1638	2318	595	300	173	20.2	20.5	21.3	89.4	22039	600	15804	600	1103	600	1127	600	1187	600	7867	572
3	3HPI	7995	7568	7502	1438	2073	640	317	183	21.8	22.2	22.8	2.04	21115	648	16512	648	1115	648	1132	648	1181	648	1009	104
4	3HPI	10956	10283	10226	1731	2443	647	311	151	21.8	22.2	23.2	141	21432	652	11456	652	1106	652	1120	652	1198	652	13855	568
5	3HPI	11402	10716	10016	1590	2298	607	293	170	20.5	20.8	21.3	14.6	22153	612	14485	612	1103	612	1112	612	1153	612	3810	224
6	Control	11466	10764	10053	1573	2302	788	341	206	26.6	27	27.7	0	20215	796	12662	796	1093	796	1114	796	1158	796	0	0
7	3HPI	8826	8447	8043	1510	2110	633	323	208	21.3	21.7	22.5	29.5	21828	640	15656	640	1102	640	1114	640	1161	640	4929	452
8	3HPI	8564	8193	7774	1515	2128	822	491	244	27.8	28.3	29.6	107	23556	828	15909	828	1112	828	1127	828	1195	828	10326	684
9	3HPI	10402	9894	9249	1638	2282	819	468	240	27.6	28.1	29.1	174	23389	824	12062	824	1105	824	1126	824	1183	824	14650	816
10	3HPI	6508	6308	6061	1302	1821	717	319	144	24.4	24.8	25.6	24.1	18873	724	8655	724	1112	724	1142	724	1187	724	2547	512
11	3HPI	7450	7177	6905	1440	2055	642	326	185	21.7	22.1	22.8	67.2	20561	648	16446	648	1102	648	1116	648	1173	648	8272	556
12	3HPI	6389	6189	5959	1252	1753	642	318	164	21.9	22.2	23	0	22160	648	13274	648	1103	648	1127	648	1210	648	0	0
13	3HPI	6917	6697	6405	1406	1960	668	304	157	22.6	23	23.9	61.4	19688	676	11139	676	1103	676	1127	676	1192	676	5857	536
14	3HPI	8244	7940	7613	1460	2051	611	276	154	20.6	20.9	21.6	30	18942	616	10772	616	1100	616	1124	616	1175	616	4398	476
15	3HPI	8990	8608	8123	1596	2205	802	475	202	27.1	27.5	28.7	204	25774	808	11560	808	1119	808	1139	808	1197	808	16644	732
16*	3HPI	8	8	8	8	8	684	301	134	23.2	23.6	24.7	115	17725	692	10417	692	1103	692	1124	692	1201	692	11485	660
17	3HPI	9697	9261	8703	1618	2245	783	458	243	26.4	26.9	28.1	174	24599	788	14268	788	1106	788	1123	788	1204	788	15187	744
18	3HPI	8461	8149	7663	1554	2157	797	432	215	27	27.6	29.1	214	22401	804	15152	804	1109	804	1132	804	1243	804	15279	760
19	3HPI	7724	7464	7048	1486	2066	775	433	224	26.2	26.6	27.6	172	21859	780	16440	780	1108	780	1126	780	1184	780	14106	724
20	3HPI	6336	6162	5875	1310	1847	687	308	158	23.1	23.5	24.2	22.1	19588	692	13083	692	1101	692	1114	692	1158	692	2697	448
21	Control	9929	9374	8818	1501	2182	764	353	234	25.8	26.2	26.8	0	18855	772	14396	772	1097	772	1119	772	1132	772	0	0
22	Control	10481	9874	9246	1521	2177	746	315	205	25.1	25.5	26.2	0	18221	752	12739	752	1106	752	1122	752	1155	752	0	0
23	Control	10849	10240	9592	1539	2246	803	421	239	27	27.5	28.2	0	21656	808	15343	808	1109	808	1128	808	1172	808	0	0
24	Control	10271	9742	9246	1527	2223	616	295	212	20.8	21.2	21.9	0	19971	624	17065	624	1100	624	1120	624	1179	624	0	0
25	Control	10287	9760	9229	1565	2248	634	291	174	21.4	21.8	22.7	0	19853	640	13735	640	1093	640	1110	640	1190	640	0	0
26	1DPI	5795	5652	5376	1316	1853	750	418	275	25.2	25.7	26.5	5.91	22628	756	16430	756	1096	756	1123	756	1161	756	973	364
27	1DPI	3038	2984	2862	955	1322	707	385	197	23.9	24.3	25.4	49.2	22051	712	13864	712	1100	712	1116	712	1188	712	5686	616
28	1DPI	5366	5254	5008	1295	1795	668	319	162	22.5	22.8	23.7	31.2	19852	676	10611	676	1097	676	1116	676	1157	676	3945	516
29	1DPI	3098	3055	2928	925	1295	707	364	237	23.7	24.1	24.8	0	23110	712	17643	712	1103	712	1121	712	1160	712	0	0
30	1DPI	10112	9685	9066	1520	2196	879	603	317	29.7	30.1	31.3	0	27740	884	17217	884	1102	884	1127	884	1175	884	0	0
31*	1DPI	0	0	0	0	0	865	482	268	29.1	29.5	30.4	0	22426	872	18875	872	1103	872	1124	872	1167	872	0	0
32	1DPI	10699	10217	9611	1669	2354	834	488	186	28.2	28.7	30.2	76.5	24866	840	9765	840	1108	840	1132	840	1219	840	7210	748
33	1DPI	8517	8228	7875	1495	2153	834	457	244	28.1	28.5	29.3	0	23246	840	16914	840	1101	840	1120	840	1146	840	0	0
34	1DPI	7682	7432	6996	1467	2122	803	432	293	26.9	27.3	28	0	22943	808	17832	808	1090	808	1108	808	1130	808	0	0
35	1DPI	8142	7899	7477	1527	2178	796	457	232	26.9	27.4	28.4	47.7	23726	804	16133	804	1105	804	1119	804	1185	804	4826	696
36	1DPI	5547	5405	5247	1271	1785	697	296	190	23.5	23.9	24.5	0	18205	704	15556	704	1102	704	1119	704	1143	704	0	0
37	1DPI	11746	11228	10448	1784	2500	964	609	248	32.6	33.2	34.7	93.2	25502	972	13835	972	1109	972	1130	972	1203	972	7302	840
38	2DPI	1015	1004	980	426	588	614	276	181	0	21	21.5	0	20272	620	16277	620	0	0	1114	620	1139	620	0	0
39	2DPI	6825	6681	6541	1613	2213	870	593	211	0	30.4	33.2	98.6	27200	876	11217	876	0	0	1157	876	1297	876	7035	748
40	2DPI	5157	5070	4831	1426	1949	782	496	223	0	27.2	29.2	46.5	26364	788	11792	788	0	0	1155	788	1284	788	4700	620
41	2DPI	6786	6633	6276	1533	2134	854	531	225	0	29.4	31.1	19.4	24831	860	12566	860	0	0	1134	860	1216	860	1644	604
42	2DPI	4484	4397	4209	1198	1637	702	394	216	0	24.1	25.8	47.8	24992	708	14024	708	0	0	1132	708	1214	708	4162	584
43	2DPI	6550	6424	6099	1551	2141	775	558	230	0	27	29	73.3	30370	780	14343	780	0	0	1145	780	1274	780	6286	648
44	2DPI	6539	6409	6107	1587	2165	768	490	178	0	26.8	28.9	75.3	25737	776	10408	776	0	0	1144	776	1273	776	5205	692
45	2DPI	6411	6292	5976	1523	2114	748	463	187	0	26	27.4	20.7	26542	756	11632	756	0	0	1127	756	1228	756	4112	484
46	2DPI	6801	6649	6303	1571	2171	782	486	190	0	27	28.7	28.6	25658	788	10844	788	0	0	1142	788	1230	788	3696	612
47	2DPI	2255	2223	2137	741	1040	602	352	97.8	0	20.7	21.5	24	27400	608	7203	608	0	0	1118	608	1156	608	5780	292
48	4DPI	6877	6714	6489	1413	1996	846	547	399	0.06	0.74	0.75	0.54	27623	852	21013	852	34	220	66	844	81	832	64	760
49	4DPI	4654	4572	4396	1244	1736	919	600	378	0.08	0.84	0.81	53.2	25740	924	19811	924	27	256	62	920	79	832	4164	924
50	4DPI	5827	5693	5485	1312	1836	874	496	283	0.07	0.79	0.76	0.77	25657	880	19814	880	19	240	61	872	78	768	88	776
51	4DPI	4845	4748	4572	1293	1807	743	396	205	0.08	0.65	0.53	124	22364	748	15694	748	25	208	64	728	66	608	8514	748
52	4DPI	5468	5347	5142	1335	1902	910	523	300	0.09	0.89	1.37	5.83	24537	916	16811	916	18	292	69	912	110	900	444	872
53	4DPI	5887	5755	5464	1385	1946	852	523	366	0.05	0.66	0.56	38.8	26644	860	22156	860	24	176	64	852	66	760	2615	860
54	4DPI	6116	5994	5647	1367	1938	883	513	316	0.1	0.82	1.06	2.25	23289	888	23348	888	26	332	65	888	105	792	226	808
55	4DPI	6036	5888	5591	1337	1918	865	541	257	0.08	0.77	0.82	5.1	24489	872	13472	872	25	260	63	872	83	820	686	872
56	4DPI	3890	3815	3686	1154	1620	827	432	251	0.06	0.66	0.47	1.25	20525	832	14548	832	27	188	59	804	61	668	184	692
57	7DPI	8656	8169	7828	1612	2268	753	406	212	0	25.9	27	211	22163	760	14544	760	0	0	1128	760	1191	760	17092	716
58	7DPI	12359	11518	10783	1663	2423	791	401	259	0	27.2	27.9	0	23451	796	19385	796	0	0	1131	796	1166	796	0	0
59	7DPI	11235	10468	10357	1610	2346	748	299	184	0	25.7	26.5	0	16449	756	12190	756	0	0	1120	756	1155	756	0	0
60	7DPI	12493	11600	10780	1701	2487	872	518	325	0	30	31	0	25647	880	24321	880	0	0	1121	880	1168	880	0	0
61	7DPI	13826	12885	11934	1889	2673	737	373	206	0	25.4	26.2	130	20548	744	13029	744	0	0	1141	744	1185	744	11271	720
62	7DPI	13349	12368	11488	1678	2473	880	483	325	0	30.1	31	0	22196	888	17870	888	0	0	1121	888	1162	888	0	0
63	7DPI	13540	12616	11705	1888	2673	640	368	161	0	22.2	23.5	319	25374	648	10961	648	0	0	1136	648	1219	648	25647	648
64	7DPI	11801	11051	10556	1723	2478	630	272	181	0	21.6	22.1	17.1	19354	636	13295	636	0	0	1122	636	1161	636	2478	484
65	7DPI	12834	11926	11118	1674	2451	838	444	270	0	28.7	29.6	0	22333	844	16034	844	0	0	1122	844	1192	844	0	0
66	7DPI	12771	11893	11118	1680	2455	827	410	246	0	28.3	29	0	22131	832	17142	832	0	0	1125	832	1161	832	0	0
67	14DPI	9807	9263	8947	1512	2202	724	348	237	0	24.8	25.4	0	21483	732	17671	732	0	0	1118	732	1142	732	0	0
68	14DPI	11945	11238	10642	1739	2462	800	447	199	0	27.6	29.2	508	22830	808	10646	808	0	0	1124	808	1221	808	32388	808
69	14DPI	10726	10076	9639	1546	2250	678	292	191	0	23.1	23.8	0	19733	684	15631	684	0	0	1120	684	1166	684	0	0
70	14DPI	10688	10037	9667	1543	2250	706	309	264	0	24.1	24.6	0	17932	712	18044	712	0	0	1117	712	1130	712	0	0
71	14DPI	12610	11796	11091	1775	2525	766	452	197	0	26.4	28.2	453	24302	772	11515	772	0	0	1127	772	1220	772	27010	772
72	14DPI	9317	8819	8550	1594	2236	739	396	156	0	25.3	26.6	318	22164	744	9714	744	0	0	1125	744	1207	744	21750	744
73*	21DPI	104	99	98	85	106	798	485	207	0	27.4	28.9	494	25613	804	11780	804	0	0	1129	804	1194	804	29039	804
74	21DPI	11004	10340	10304	1787	2510	912	572	226	0	31.4	33.5	595	26478	920	12545	920	0	0	1132	920	1218	920	29559	920
75	21DPI	10141	9560	9539	1711	2401	734	455	208	0	25.3	26.6	420	25249	740	13064	740	0	0	1120	740	1202	740	30646	740
76	21DPI	10806	10146	10125	1706	2416	654	315	113	0	22.5	23.9	352	25412	660	7921	660	0	0	1128	660	1232	660	27910	660
77	21DPI	11098	10416	10381	1739	2463	873	587	258	0	30	32	602	26975	880	14991	880	0	0	1126	880	1228	880	33984	880
78	21DPI	11195	10482	10428	1751	2482	794	524	214	0	27.3	28.9	484	26832	800	11270	800	0	0	1127	800	1216	800	27223	800
79*	21DPI	42	35	32	30	41	818	513	250	0	28	29.6	492	23811	824	14310	824	0	0	1123	824	1208	824	28693	824
80	21DPI	11970	11181	10947	1751	2465	692	427	170	0	23.9	25.3	476	24856	700	9928	700	0	0	1127	700	1202	700	32351	700
* Excluded from SCP analyses
PH: Parameter peak intensity (height)
PW: Parameter peak width
PC: Parameter peak count
