## Supplementary material for "Cellular remodeling during photosymbiosis establishment revealed by single-cell dual proteomics": Table S3

### Sheet: TableS3_combine_database
Table S3. Sequence databases for single-cell proteomic analyses
Species	Database	Accession	Annotation	Database for annotation
Paramecium bursaria DK2	GenBank	GCA_043974915.1 GCA_043974975.1	InterProScan	InterPro
Chlorella variabilis NC64A	JGI	16663	EggNOG	Uniport
Chlorella variabilis NC64A, Mitochondria	RefSeq	NC_025413.1	EggNOG	Uniport
Chlorella variabilis NC64A, Chloroplast	RefSeq	NC_015359.1	EggNOG	Uniport
Paramecium bursaria Chlorella virus 1	RefSeq	NC_000852.5	EggNOG	Uniport
Chlorogonium capillatum	GenBank	XXXXXXX	EggNOG	Uniport
