## Supplementary material for "Cellular remodeling during photosymbiosis establishment revealed by single-cell dual proteomics": Table S5

### Sheet: TableS5_2DPI_lower_express_wilc
Table S5. List of 2DPI-lower proteins of P. bursaria
Protein groups	Description	Functional category
000301F_DK2_H1.4;000301F_DK2_H2.4	Tubulin alpha chain, TUA	Cytoskeleton
000169F_DK2_H1.31;000169F_DK2_H1.34;000169F_DK2_H2.26;000169F_DK2_H2.30	Polyubiquitin-C	Protein degradation
000006F_DK2_H2.12	Trichocyst matrix protein t4, TMP t4	Trichocyst
000102F_DK2_H1.37	Trichocyst matrix protein t1, TMP t1	Trichocyst
000002F_DK2_H1.92	Geranylgeranyltransferase, GGTase	Membrane localization
000061F_DK2_H2.42	Uncharacterized Protein1	Unknown
000337F_DK2_H1.3	Adenylosuccinate synthetase, ADSS	Purine biosynthesis
000123F_DK2_H1.37;000123F_DK2_H2.45	Uncharacterized Protein2	Unknown
000216F_DK2_H1.32	Px domain containing protein	Endosomal trafficking
000125F_DK2_H1.20	DNA helicase	DNA replication
000004F_DK2_H1.11	Voltage-gated potassium channel subunit beta-1, KCNAB1	Ion channel regulation
000084F_DK2_H1.37;000084F_DK2_H2.38	Habp4 PAI-RBP domain-containing protein, HABP4	RNA processing
000208F_DK2_H1.20	Adenylyl cyclase associated protein, CAP	Actin cytoskeleton
000217F_DK2_H1.19	Uncharacterized Protein8	Unknown
000422F_DK2_H1.1	Glutathione S-transferase, GSTU	Detoxification
000030F_DK2_H1.13	Fimbrin protein, FIM	Actin cytoskeleton
000244F_DK2_H1.27;000244F_DK2_H2.26	V-type proton ATPase subunit a, V-ATPase	V-ATPase
000101F_DK2_H1.14;000101F_DK2_H2.13	Importin subunit beta-1, KPNB1	Nuclear transport
000050F_DK2_H1.31;000050F_DK2_H2.31	Uncharacterized Protein7	Unknown
000304F_DK2_H1.2	PR6 protease inhibitor	Protease inhibition
000041F_DK2_H1.39;000041F_DK2_H2.43	Eukaryotic translation initiation factor 3 subunit, eIF3j	Translation initiation
000218F_DK2_H1.16;000218F_DK2_H2.14	Coronin 1c, Coro1c	Actin cytoskeleton
000103F_DK2_H2.46	Succinyl-diaminopimelate desuccinylase-like protein, SDAP	peptidoglycan biosynthesis
000021F_134709_DK2_H1.84;000021F_134709_DK2_H2.81	E2F-associated phosphoprotein, EAPP	Transcription regulation, cell cycle
000044F_DK2_H2.12	Methionyl tRNA synthetase, MetRS	Translation (aminoacylation)
000125F_DK2_H1.36;000125F_DK2_H2.38	Photolyase family protein, PHR	DNA repair
000238F_DK2_H2.28	60s ribosomal protein l10	Ribosome
000005F_DK2_H1.26;000005F_DK2_H2.30	Artvu profilin	Actin cytoskeleton
000315F_DK2_H1.17	F-box protein	Protein degradation
000150F_DK2_H1.18;000150F_DK2_H2.15	Glutathione transferase, GST	Detoxification
000074F_DK2_H1.5	Citrate synthase, CS5	TCA cycle
000083F_DK2_H1.48	Mitochondrial phosphate carrier protein 3, MCP3	Energy metabolism
000072F_DK2_H2.13	Uncharacterized Protein3	Unknown
000030F_DK2_H2.66	Dihydrolipoyl dehydrogenase, DLD	TCA cycle
000025F_DK2_H2.83	Aconitate hydratase, Aconitase	TCA cycle
000148F_DK2_H1.17;000148F_DK2_H2.10	Potassium channel protein, AKT2	ion transport
000212F_DK2_H2.13	Peptidyl-prolyl cis-trans isomerase, CYP19-3	Protein folding
000481F_DK2_H1.11	Serine/Threonine kinase domain protein, STK	Signal transduction
DK2_g33.t1	Cytochrome c oxidase subunit 1, COX1	ETC
000371F_DK2_H1.13	Nicotinate phosphoribosyltransferase, NAPRT	NAD biosynthesis
000422F_DK2_H1.2;000422F_DK2_H2.5	Glutathione s transferase protein, GST	Detoxification
000029F_DK2_H1.19	Calmodulin	Calcium signaling
000196F_DK2_H2.24	Glyceraldehyde phosphate dehydrogenase, GAPDH	Glycolysis
000086F_DK2_H1.3	Uncharacterized Protein4	Unknown
000027F_DK2_H1.70;000027F_DK2_H2.71	60S ribosomal protein L24	Ribosome
000302F_DK2_H2.21	MORN repeat protein	Cytoskeleton
000243F_DK2_H2.10	Uncharacterized Protein5	Unknown
000014F_DK2_H1.43	Phytanoyl-CoA hydroxylase, PAHX	Fatty acid oxidation
000018F_DK2_H2.76	Oxoglutarate dehydrogenase, OGDH	TCA cycle
000022F_DK2_H2.32	Serine/threonine-protein kinase, ATG1a	Autophagy initiation
000001F_DK2_H1.90;000001F_DK2_H2.81	Glutathione transferase protein, GST	Detoxification
000160F_DK2_H1.27;000160F_DK2_H2.36	Cyclic nucleotide-binding domain-containing protein, CNB	Signal transduction
000043F_DK2_H1.69;000043F_DK2_H2.60	1,4-alpha-glucan branching enzyme, GBE	Carbohydrate metabolism/Anabolism
000061F_DK2_H1.24	Histone, H2A	Chromatin structure
000092F_DK2_H2.33	Poly [ADP-ribose] polymerase 2, PARP2	DNA repair
000027F_DK2_H1.7;000027F_DK2_H2.7	Uncharacterized Protein6	Unknown
000102F_DK2_H1.29	Cysteine proteinase, CP	Protein degradation
000004F_DK2_H1.68;000004F_DK2_H2.82	Phosphoenolpyruvate carboxykinase, PEPCK	Gluconeogenesis
000185F_DK2_H1.40;000185F_DK2_H2.45	GRIP domain-containing protein	Vesicule trafficking
000081F_DK2_H2.24	Kinesin motor catalytic domain protein	Cytoskeleton
000014F_DK2_H1.97;000014F_DK2_H2.111	Peptidase s49 domain containing protein, S49 peptidase	Protein degradation
000228F_DK2_H1.27;000228F_DK2_H2.27	Gram domain protein, GRAMD	Membrane contact
