## Supplementary material for "Cellular remodeling during photosymbiosis establishment revealed by single-cell dual proteomics": Table S6

### Sheet: TableS6_HighLowChla_wilcox_1471
Table S6. The differentially abundant proteins between high- and low-chl P. bursaria cells at 7 and 14 DPI
Protein groups	Description	*Selection method	In High Chla cells	Average log2FC (14DPI_highlowChla; 714_highlowChla )	p value (mean)
000253F_DK2_H1.16;000253F_DK2_H2.14	Ubiquitin carboxyl-terminal hydrolase 26, USP26	14DPI_highlowChla	Upreguluated	5.90228	0.0636026
000063F_DK2_H1.23	U3 small nucleolar RNA-associated protein 13, UTP13	14DPI_highlowChla	Upreguluated	2.39644	0.0765225
000008F_DK2_H1.13;000008F_DK2_H2.14	Cytochrome b5 isoform A, CYB5A	14DPI_highlowChla	Upreguluated	8.49401	0.0636026
000035F_DK2_H1.76;000035F_DK2_H2.83	ABC1 subfamily-C transporter, ABCC1	14DPI_highlowChla	Upreguluated	7.65112	0.0636026
000132F_DK2_H1.42;000132F_DK2_H2.40	Thioredoxin domain-containing protein	14DPI_highlowChla	Upreguluated	2.06699	0.0808556
000012F_DK2_H1.48;000012F_DK2_H2.55	EF-hand pair protein	14DPI_highlowChla	Upreguluated	2.63007	0.0765225
000078F_DK2_H1.32;000078F_DK2_H2.42;000078F_DK2_H2.43	Uncharacterized Protein1	14DPI_highlowChla	Upreguluated	2.27865	0.0765225
000008F_DK2_H1.16;000008F_DK2_H2.17	Ribulose-phosphate 3-epimerase, RPE	14DPI_highlowChla	Upreguluated	5.15766	0.0636026
000312F_DK2_H1.14;000312F_DK2_H2.16	Succinyl-CoA:3-oxoacid CoA transferase, SCOT	14DPI_highlowChla	Upreguluated	2.29164	0.0765225
000148F_DK2_H1.42;000148F_DK2_H2.40	Methyltransferase 11 domain containing prote	14DPI_highlowChla	Upreguluated	8.44903	0.0636026
000217F_DK2_H1.4;000217F_DK2_H2.4	Uncharacterized Protein2	14DPI_highlowChla	Upreguluated	9.46672	0.0636026
000010F_DK2_H1.14;000010F_DK2_H2.13	Serine/threonine-protein kinase, NEK1	714_highlowChla	Upreguluated	2.62429	0.0639651
000176F_DK2_H1.13;000176F_DK2_H2.14	Amino acid transporter transmembrane domain-containing protein	14DPI_highlowChla; 714_highlowChla	Upreguluated	8.0036201220803; 5.85312275245508	0.0320123
000132F_DK2_H1.8;000132F_DK2_H2.7	Dnaj homolog subfamily a member, DNAJA	714_highlowChla	Upreguluated	7.50129	0.0732392
000246F_DK2_H1.3;000246F_DK2_H2.3	Cs domain protein	714_highlowChla	Downreguluated	-4.53003	0.0558501
000015F_DK2_H1.51;000015F_DK2_H2.56	Eukaryotic translation initiation factor 3 subunit A, eIF3A	714_highlowChla	Downreguluated	-2.26845	0.0475369
000167F_DK2_H2.44	Peptidase C51 domain-containing protein	714_highlowChla	Downreguluated	-2.1952	0.0637806
000016F_DK2_H2.96	Lipocalin	714_highlowChla	Downreguluated	-2.82857	0.0277161
000028F_DK2_H1.66	MSP domain containing protein	714_highlowChla	Downreguluated	-7.54156	0.0558501
000093F_DK2_H1.27	Peroxisomal multifunctional enzyme, MFP	14DPI_highlowChla	Downreguluated	-3.30621	0.0765225
000202F_DK2_H2.7	Peroxisomal acyl coenzyme A oxidase, ACOX1	714_highlowChla	Downreguluated	-5.68464	0.0291746
000134F_DK2_H1.5;000134F_DK2_H2.7	Uncharacterized Protein4	714_highlowChla	Downreguluated	-4.66636	0.0558501
000069F_DK2_H1.13;000069F_DK2_H2.12	EF-hand domain-containing protein	14DPI_highlowChla	Downreguluated	-3.09928	0.0765225
000002F_DK2_H2.71	Trichocyst matrix protein t1 b, TMP t1b	714_highlowChla	Downreguluated	-2.70625	0.0142808
000155F_DK2_H1.19;000155F_DK2_H2.19	Uncharacterized Protein3	714_highlowChla	Downreguluated	-8.94261	0.00269507
000006F_DK2_H1.87;000006F_DK2_H2.82	Tubby f box protein, TLP	714_highlowChla	Downreguluated	-3.51293	0.00378435
000169F_DK2_H1.46	Sedoheptulose-1,7 bisphosphatase, SBPase	14DPI_highlowChla; 714_highlowChla	Downreguluated	-11.1920665558589; -11.2396513130195	0.0331488
000083F_DK2_H1.62	Alanine dehydrogenase, AlaDH	14DPI_highlowChla; 714_highlowChla	Downreguluated	-9.49096666085468; -4.25112993034544	0.0323827
000060F_DK2_H1.1;000060F_DK2_H2.1	REJ domain protein, REJ	14DPI_highlowChla; 714_highlowChla	Downreguluated	-2.4983815548092; -2.09484870685866	0.0401528
000442F_DK2_H1.8;000442F_DK2_H2.10	Tetratricopeptide repeat protein, TPR	14DPI_highlowChla	Downreguluated	-2.45754	0.0765225
000135F_DK2_H1.4	CDP-diacylglycerol--inositol 3-phosphatidyltransferase, CDIPT	714_highlowChla	Downreguluated	-2.23124	0.0361966
000179F_DK2_H2.36	Citrate synthase, CS	14DPI_highlowChla	Downreguluated	-2.45124	0.0765225
000244F_DK2_H1.20;000244F_DK2_H2.20	Mitochondrial 2 oxoglutarate malate carrier protein, OGC	14DPI_highlowChla	Downreguluated	-8.85336	0.0636026
000062F_DK2_H1.36;000062F_DK2_H2.38	Small-conductance calcium-activated potassium channel protein, SK	14DPI_highlowChla	Downreguluated	-2.46388	0.0765225
*Selection method:
14DPI_highlowChla: Compare the protein abundance between high- and low chlorophyll a cells at 14 DPI
714_highlowChla: Compare the protein abundance between high- and low chlorophyll a cells at 7 and 14 DPI
